# CRISPR-Cas is associated with fewer antibiotic resistance genes in bacterial pathogens

**DOI:** 10.1101/2021.04.12.439454

**Authors:** Elizabeth Pursey, Tatiana Dimitriu, Fernanda L. Paganelli, Edze R. Westra, Stineke van Houte

**Affiliations:** Environment and Sustainability Institute, Biosciences, University of Exeter, Penryn, Cornwall, United Kingdom; Department of Medical Microbiology, University Medical Center Utrecht, Utrecht, The Netherlands

**Keywords:** CRISPR-Cas, horizontal gene transfer, mobile genetic elements, antibiotic resistance, plasmids, integrative conjugative elements

## Abstract

The acquisition of antibiotic resistance genes via horizontal gene transfer is a key driver of the rise in multidrug resistance amongst bacterial pathogens. Bacterial defence systems per definition restrict the influx of foreign genetic material, and may therefore limit the acquisition of antibiotic resistance. CRISPR-Cas adaptive immune systems are one of the most prevalent defences in bacteria, found in roughly half of bacterial genomes, but it has remained unclear if and how much they contribute to restricting the spread of antibiotic resistance. We analysed ~40,000 whole genomes comprising the full RefSeq dataset for 11 species of clinically important genera of human pathogens including *Enterococcus*, *Staphylococcus*, *Acinetobacter* and *Pseudomonas*. We modelled the association between CRISPR-Cas and indicators of horizontal gene transfer, and found that pathogens with a CRISPR-Cas system were less likely to carry antibiotic resistance genes than those lacking this defence system. Analysis of the mobile genetic elements targeted by CRISPR-Cas supports a model where this host defence system blocks important vectors of antibiotic resistance. These results suggest a potential “immunocompromised” state for multidrug-resistant strains that may be exploited in tailored interventions that rely on mobile genetic elements, such as phage or phagemids, to treat infections caused by bacterial pathogens.
