## Supplemental Table 1 for "CRISPR-Cas is associated with fewer antibiotic resistance genes in bacterial pathogens"

	(Intercept)	crisprcas_binomial	species	crisprcas_binomial:species	df	logLik	AICc	delta	weight
8	3976319.05	52339.63	+	+	22.00	-522574.23	1045192.48	0.00	1
4	3987148.53	-27957.01	+	-	13.00	-523012.60	1046051.21	858.73	3.37E-187
3	3983378.01	-	+	-	12.00	-523101.86	1046227.72	1035.24	1.58E-225
2	3394187.75	877468.63	-	-	3.00	-611897.28	1223800.56	178608.08	0
1	3638732.94	-	-	-	2.00	-613459.88	1226923.76	181731.29	0
