## Supplemental Table 2 for "CRISPR-Cas is associated with fewer antibiotic resistance genes in bacterial pathogens"

	(Intercept)	n_amr_genes	n_ICEs	n_intI1	n_plasmid_replicons	species	n_amr_genes:species	n_ICEs:species	n_intI1:species	n_plasmid_replicons:species	df	logLik	AICc	delta	weight
512	-1.06590153322418	-0.0848892458533035	1.14065038773561	0.179148649722869	0.0590393014052809	+	+	+	+	+	37	-13684.5816258358	27443.236112738	0	0.999999963551123
248	-1.0622844519497	-0.084994106101695	1.13621767298596	0.179639602403195	NA	+	+	+	+	NA	27	-13712.2265973226	27478.4923615709	35.2562488328986	2.2090361541511e-08
256	-1.06063509289778	-0.0850431056557793	1.13792274613274	0.179835400326445	-0.0282142936277041	+	+	+	+	NA	28	-13711.6559444843	27479.3539582379	36.1178454999026	1.43585136291902e-08
384	-0.960246535848678	-0.082449081121908	1.14065038773567	-0.475898758366563	0.0696085923171634	+	+	+	NA	+	36	-13719.5280431668	27511.1251108187	67.8889980807144	1.81172117365148e-15
120	-0.955756472248327	-0.0825851708607102	1.13621767298551	-0.475927102341524	NA	+	+	+	NA	NA	26	-13747.2251540131	27546.4866763724	103.25056363437	3.79686332556943e-23
128	-0.954071447554962	-0.0826353849859822	1.13783822314706	-0.476268289970883	-0.0268476667483745	+	+	+	NA	NA	27	-13746.7082426959	27547.4556523176	104.219539579604	2.33891538822875e-23
380	-1.03387303842827	-0.0840082678068598	1.14065038773531	NA	0.0619979823203006	+	+	+	NA	+	35	-13743.1130301493	27556.2913520386	113.055239300582	2.82076362728745e-25
448	-1.06590153322404	-0.084889245853296	0.385263129518105	0.179148649723135	0.059039301405312	+	+	NA	+	+	33	-13761.5871172224	27589.2323721721	145.996259434098	1.98296504551903e-32
116	-1.02994891249597	-0.0841196495927663	1.13621767298577	NA	NA	+	+	+	NA	NA	25	-13770.8241635476	27591.6820006175	148.445887879461	5.82619479024585e-33
124	-1.02838710857513	-0.0841653133770571	1.13778264781257	NA	-0.0259473432701198	+	+	+	NA	NA	26	-13770.340640286	27592.7176489181	149.481536180083	3.47133741645885e-33
184	-1.06228445194922	-0.0849941061016863	0.382067330586895	0.179639602403055	NA	+	+	NA	+	NA	23	-13790.0329183187	27626.0944317473	182.858319009261	1.96254907882911e-40
192	-1.0603952256762	-0.0850502758200039	0.386137877022164	0.179862593035455	-0.0323958593620805	+	+	NA	+	NA	24	-13789.2815842016	27626.5942508494	183.358138111362	1.52857301097923e-40
480	-1.36130885772742	-0.0534427849274249	1.14242033744476	0.165448859578621	0.0684051449471658	+	NA	+	+	+	28	-13797.9579193462	27651.9579079616	208.721795223617	4.74939209315887e-46
320	-0.960769453654682	-0.0824580788444061	0.390650815756523	-0.472076320381268	0.0695500062819557	+	+	NA	NA	+	32	-13796.2055969828	27656.465910409	213.229797671018	4.98583303990903e-47
352	-1.17730491945417	-0.0619985671690428	1.14476612423748	-0.332856016579273	0.0745941573731996	+	NA	+	NA	+	27	-13815.9239141858	27685.8869952973	242.650882559341	2.0371843065651e-53
56	-0.956389632442246	-0.0825957424492035	0.388866127183893	-0.471337997226706	NA	+	+	NA	NA	NA	22	-13824.6225709578	27693.2713534206	250.03524068261	5.07618368887414e-55
64	-0.954445903498472	-0.0826531527419785	0.392725543674659	-0.471808697265804	-0.0308723098196142	+	+	NA	NA	NA	23	-13823.9400440368	27693.9086831834	250.672570445404	3.69099051958218e-55
224	-1.31705329519605	-0.0574397931583565	1.14589098826076	0.167891272353426	-0.0714112729866754	+	NA	+	+	NA	19	-13830.2979512714	27698.6155855428	255.379472804845	3.5079392920777e-56
316	-1.03387303842804	-0.0840082678068801	0.397869269809872	NA	0.0619979823202735	+	+	NA	NA	+	31	-13819.4001892912	27700.8517775461	257.615664808149	1.14675104657977e-56
216	-1.26895677863174	-0.0627978897433731	1.13177473038063	0.16938662501077	NA	+	NA	+	+	NA	18	-13834.5612085553	27705.140131352	261.904018614008	1.34358438537831e-57
446	-1.06590153322391	-0.0848892458533365	NA	0.179148649722957	0.059039301405185	+	+	NA	+	+	32	-13822.5261679632	27709.1070523698	265.870939631775	1.84866829865663e-58
479	-1.89772133787257	NA	1.1283530378675	0.157336742432218	0.0819510688678296	+	NA	+	+	+	27	-13830.2830014274	27714.6051697806	271.369057042597	1.18292706308823e-59
348	-1.1101226734625	-0.0758534453805773	1.1486195462015	NA	0.0645977738727538	+	NA	+	NA	+	26	-13831.8660740426	27715.7685164312	272.532403693185	6.61211582105455e-60
96	-1.13903519233653	-0.0655974388458792	1.14789665984882	-0.320304956438949	-0.063193798295263	+	NA	+	NA	NA	18	-13847.5511816688	27731.1200775789	287.883964840868	3.06754755931462e-63
88	-1.10163261003368	-0.0700801795538633	1.13527781627905	-0.306185002081199	NA	+	NA	+	NA	NA	17	-13850.9061940673	27735.8282373084	292.592124570394	2.91358310111619e-64
52	-1.02994891249568	-0.0841196495927862	0.397476212139347	NA	NA	+	+	NA	NA	NA	21	-13847.7604300001	27737.5447916241	294.308678886104	1.23504384579553e-64
60	-1.02815900707757	-0.084172028725449	0.401198420377487	NA	-0.0298069262781683	+	+	NA	NA	NA	22	-13847.12338198	27738.272975465	295.036862727022	8.58142209113465e-65
182	-1.06228445194918	-0.0849941061016661	NA	0.179639602403245	NA	+	+	NA	+	NA	22	-13855.0461954393	27754.1186023836	310.882489645595	3.1097472859377e-68
190	-1.06228299261926	-0.0849941491881707	NA	0.179639782821236	-2.45691429958148e-05	+	+	NA	+	NA	23	-13855.0461949909	27756.1209850916	312.88487235365	1.14264998185967e-68
92	-1.07898800023455	-0.0786228694114689	1.15126332453964	NA	-0.0505362142175774	+	NA	+	NA	NA	17	-13862.3495880396	27758.7150252532	315.478912515162	3.12337804409844e-69
84	-1.05208208255899	-0.0817387944525328	1.14093751045802	NA	NA	+	NA	+	NA	NA	16	-13864.5179073673	27761.0499025244	317.813789786374	9.7187944203055e-70
223	-1.88922044507691	NA	1.13319278266961	0.159400455026464	-0.132114222898569	+	NA	+	+	NA	18	-13868.5338662236	27773.0854466884	329.849333950442	2.36661268011832e-72
351	-1.76448191246555	NA	1.12835303786709	-0.541415361348787	0.0984262957230183	+	NA	+	NA	+	26	-13862.198467496	27776.4333033381	333.197190600109	4.43761225801298e-73
318	-0.956953646376903	-0.0823930554306303	NA	-0.500158654322091	0.0699791687771124	+	+	NA	NA	+	31	-13859.7348570191	27781.5211130019	338.28500026395	3.48614559944827e-74
215	-1.894174022686	NA	1.10259582228892	0.158311085626299	NA	+	NA	+	+	NA	17	-13884.2446052462	27802.5050596662	359.26894692822	9.67697009881454e-79
416	-1.34706462805262	-0.0549237826659005	0.397328137909934	0.165943807677328	0.067986034379459	+	NA	NA	+	+	24	-13881.5089889803	27811.0490604068	367.812947668775	1.35030915331259e-80
54	-0.951549555023999	-0.0825159555545038	NA	-0.506719889322454	NA	+	+	NA	NA	NA	21	-13892.9132974865	27827.850526597	384.614413859017	3.03417890391964e-84
62	-0.9517004733335	-0.08251166753597	NA	-0.506657215025091	0.00229227890870817	+	+	NA	NA	NA	22	-13892.9093917679	27829.844995041	386.608882302982	1.11930350749631e-84
314	-1.03387303842798	-0.0840082678068706	NA	NA	0.0619979823200586	+	+	NA	NA	+	30	-13885.7784799081	27831.6051450964	388.369032358361	4.64233136248425e-85
95	-1.75510371262564	NA	1.13319076539158	-0.539910411961213	-0.132105889341894	+	NA	+	NA	NA	17	-13900.5130520354	27835.0419532447	391.805840506702	8.32612121840998e-86
288	-1.16592723748357	-0.0632914419782061	0.401118353014543	-0.327078109308014	0.0740608919226508	+	NA	NA	NA	+	23	-13899.1151745884	27844.2589442867	401.022831548686	8.29848005960547e-88
87	-1.76005597255917	NA	1.10259582228861	-0.540984183996863	NA	+	NA	+	NA	NA	16	-13916.2239073388	27864.4619024674	421.225789729393	3.40394023852435e-92
160	-1.29724565283828	-0.0595217145826749	0.417163692252253	0.168619088745571	-0.0698122471393155	+	NA	NA	+	NA	15	-13920.9586540257	27871.9297381322	428.693625394237	8.13508352411745e-94
284	-1.10161544793888	-0.0767586659988529	0.407516197799622	NA	0.0643122420828533	+	NA	NA	NA	+	22	-13914.5092164653	27873.0446444357	429.808531697705	4.65868330733876e-94
347	-1.86252243660457	NA	1.12835303786714	NA	0.0856915258189115	+	NA	+	NA	+	25	-13913.3590220894	27876.7517177011	433.5156049631	7.29932090003979e-95
415	-1.89772133787158	NA	0.381286312250357	0.157336742431898	0.0819510688675975	+	NA	NA	+	+	23	-13915.981663835	27877.9919227799	434.755810041857	3.92622646293239e-95
152	-1.24988130021439	-0.0648139896206526	0.405243175402691	0.170179522441859	NA	+	NA	NA	+	NA	14	-13925.0564859703	27878.1238479797	434.887735241668	3.67559923733917e-95
50	-1.02994891249586	-0.0841196495927517	NA	NA	NA	+	+	NA	NA	NA	20	-13919.7211108853	27879.463977229	436.227864490957	1.88071411384375e-95
58	-1.03020987159668	-0.08411208104685	NA	NA	0.0042581456630046	+	+	NA	NA	NA	21	-13919.707603077	27881.439137778	438.203025039973	7.00522550301387e-96
32	-1.12293294351949	-0.0674333696993	0.419904156551953	-0.312924430806149	-0.0616885527349225	+	NA	NA	NA	NA	14	-13937.7664991871	27903.5438744132	460.307761675194	1.11029797512602e-100
24	-1.08603190047424	-0.0718660206899633	0.409285774032391	-0.299005141570927	NA	+	NA	NA	NA	NA	13	-13940.983138916	27907.9757034885	464.73959075052	1.2108214101899e-101
28	-1.06651247989548	-0.079963458648423	0.424768997445625	NA	-0.0492718196634872	+	NA	NA	NA	NA	13	-13951.8871407746	27929.7837072056	486.547594467636	2.22603636033395e-106
20	-1.03981419144729	-0.0830574567112973	0.41603517728333	NA	NA	+	NA	NA	NA	NA	12	-13953.9622077372	27931.9324943993	488.696381661266	7.60202062207922e-107
91	-1.85337225393033	NA	1.13335825469595	NA	-0.132797646650409	+	NA	+	NA	NA	16	-13951.4158977849	27934.8458833595	491.60977062146	1.77131038499824e-107
287	-1.7647175767077	NA	0.383117713678665	-0.539851307584919	0.0983905668567064	+	NA	NA	NA	+	22	-13947.7835392918	27939.5932900886	496.357177350648	1.64971299702158e-108
414	-1.38828515904737	-0.0506474054605173	NA	0.164554991835904	0.0691900767151067	+	NA	NA	+	+	23	-13948.1334136473	27942.2954224044	499.059309666427	4.27216304412246e-109
159	-1.88916034476993	NA	0.404244554347437	0.159412003318163	-0.133873211491764	+	NA	NA	+	NA	14	-13962.6111288748	27953.2331337887	509.997021050658	1.80116695029313e-111
83	-1.85858196547357	NA	1.10259582228893	NA	NA	+	NA	+	NA	NA	15	-13967.3177842128	27964.6479985063	521.411885768324	5.98201627406769e-114
286	-1.1982607105542	-0.0594127494725512	NA	-0.355335251386271	0.0758478508527997	+	NA	NA	NA	+	22	-13967.574212824	27979.174637153	535.938524415029	4.19206577015063e-117
151	-1.89417402268559	NA	0.37675585909095	0.158311085626332	NA	+	NA	NA	+	NA	13	-13978.794496612	27983.5984188804	540.362306142415	4.59003599294072e-118
413	-1.8977213378721	NA	NA	0.157336742431582	0.0819510688680261	+	NA	NA	+	+	22	-13977.7124991381	27999.4512097812	556.215097043201	1.65739599704775e-121
282	-1.12721939592256	-0.0740377257183813	NA	NA	0.0651681874467276	+	NA	NA	NA	+	21	-13985.7586433262	28013.5412182763	570.305105538329	1.44484019773786e-124
31	-1.75525008513859	NA	0.40553547782198	-0.538532583545392	-0.133886747886966	+	NA	NA	NA	NA	13	-13994.4978468448	28015.005119346	571.769006607996	6.94924682922736e-125
150	-1.31302908783116	-0.0581643677442836	NA	0.167669042483961	NA	+	NA	NA	+	NA	13	-14002.5613471808	28031.132120018	587.896007280011	2.18778195965046e-128
158	-1.33316947116909	-0.0559351348395988	NA	0.167101799219783	-0.0282612535160161	+	NA	NA	+	NA	14	-14001.8542878196	28031.7194516783	588.483338940325	1.63104741873226e-128
283	-1.86252243660444	NA	0.389644163990549	NA	0.0856915258190735	+	NA	NA	NA	+	21	-13998.6029055745	28039.229742773	595.993630034984	3.81616898270552e-130
23	-1.76024790187326	NA	0.37816593431632	-0.539718833097471	NA	+	NA	NA	NA	NA	12	-14010.6863991206	28045.3808771661	602.144764428063	1.76167477226399e-131
285	-1.76230725692304	NA	NA	-0.555928986230403	0.0987573833679706	+	NA	NA	NA	+	21	-14010.8317889022	28063.6875094283	620.451396690347	1.86505244356394e-135
22	-1.13886522310203	-0.065640795294828	NA	-0.334080524824576	NA	+	NA	NA	NA	NA	12	-14020.6168197522	28065.2417184292	622.005605691254	8.57430349872059e-136
30	-1.15113658010739	-0.0641779064714426	NA	-0.338822615429837	-0.0195905380404043	+	NA	NA	NA	NA	13	-14020.2751702887	28066.5597662339	623.323653495878	4.43596803125748e-136
18	-1.0857582685293	-0.0781315553650489	NA	NA	NA	+	NA	NA	NA	NA	11	-14036.9018364322	28095.8105087008	652.574395962787	1.97365111903164e-142
26	-1.08905999961873	-0.077751101401313	NA	NA	-0.00586420279573797	+	NA	NA	NA	NA	12	-14036.8708449669	28097.7497688587	654.513656120696	7.48454480218871e-143
157	-1.89077542030075	NA	NA	0.159089757011604	-0.0880187061371316	+	NA	NA	+	NA	13	-14039.0134499368	28104.03632553	660.800212792026	3.22891755468692e-144
27	-1.85330406438574	NA	0.411251514708151	NA	-0.13471737365467	+	NA	NA	NA	NA	12	-14045.0732183411	28114.1545156071	670.918402869098	2.05078389145055e-146
149	-1.89417402268549	NA	NA	0.158311085625923	NA	+	NA	NA	+	NA	12	-14046.4158138726	28116.8397066702	673.603593932177	5.35596914823406e-147
19	-1.85858196547364	NA	0.383852121692873	NA	NA	+	NA	NA	NA	NA	11	-14061.4866623199	28144.9801604762	701.744047738179	4.15160631227067e-153
29	-1.75450096256031	NA	NA	-0.554590474301721	-0.0877325588692696	+	NA	NA	NA	NA	12	-14072.1656753332	28168.3394295912	725.103316853241	3.51410977986472e-158
281	-1.86252243660428	NA	NA	NA	0.0856915258190285	+	NA	NA	NA	+	20	-14064.7408382644	28169.5034319872	726.267319249193	1.96361081713324e-158
21	-1.75797360684967	NA	NA	-0.554784562640521	NA	+	NA	NA	NA	NA	11	-14079.5201194986	28181.0470748336	737.810962095649	6.11484173746248e-161
25	-1.85502593158217	NA	NA	NA	-0.0877949263319887	+	NA	NA	NA	NA	11	-14125.9541669769	28273.9151697901	830.679057052101	4.17190710012536e-181
17	-1.85858196547321	NA	NA	NA	NA	+	NA	NA	NA	NA	10	-14133.3321756792	28286.6700477411	843.433935003137	7.09003000737579e-184
16	0.310443546599255	-0.161439794143533	0.535389370757802	-0.194419860958029	-0.905374985475459	NA	NA	NA	NA	NA	5	-17917.6145837213	35845.2307208005	8401.9946080625	0
12	0.31959458804394	-0.166423856206061	0.531286563520421	NA	-0.89420896737321	NA	NA	NA	NA	NA	4	-17923.3641418489	35854.729319243	8411.49320650497	0
14	0.440632922113598	-0.154233775441728	NA	-0.119100927896033	-0.833166736894045	NA	NA	NA	NA	NA	4	-18237.6988574681	36483.3987504813	9040.16263774326	0
10	0.444950941883946	-0.157102494325482	NA	NA	-0.826952663410846	NA	NA	NA	NA	NA	3	-18239.8793865368	36485.7593943846	9042.52328164656	0
15	-0.356182146596866	NA	0.497483942395919	-1.08860217234115	-1.11260746722103	NA	NA	NA	NA	NA	4	-18972.899675404	37953.8003863531	10510.5642736151	0
11	-0.426777139424636	NA	0.448784305566782	NA	-1.0650627573617	NA	NA	NA	NA	NA	3	-19221.6689554925	38449.338532296	11006.102419558	0
13	-0.215101051269949	NA	NA	-0.9760078632151	-1.04234080895615	NA	NA	NA	NA	NA	3	-19261.8592846873	38529.7191906855	11086.4830779475	0
9	-0.290911563911787	NA	NA	NA	-1.00767011784183	NA	NA	NA	NA	NA	2	-19463.5302431725	38931.0607969924	11487.8246842544	0
8	0.273830366146768	-0.252289388014815	0.368931631342273	0.666824529256152	NA	NA	NA	NA	NA	NA	4	-19767.3294071859	39542.6598499168	12099.4237371789	0
4	0.249160662931144	-0.240815709437491	0.370427940577353	NA	NA	NA	NA	NA	NA	NA	3	-19832.2950195071	39670.5906603251	12227.3545475871	0
6	0.359431137862217	-0.241331538484521	NA	0.674495804377435	NA	NA	NA	NA	NA	NA	3	-19934.4254944366	39874.8516101842	12431.6154974462	0
2	0.33685470716801	-0.230214023504285	NA	NA	NA	NA	NA	NA	NA	NA	2	-20000.9336401466	40005.8675909407	12562.6314782027	0
7	-0.976410116726609	NA	0.19497081642545	-0.411167871836222	NA	NA	NA	NA	NA	NA	3	-22961.3552882995	45928.7111979101	18485.4750851721	0
3	-0.994234769542965	NA	0.185896087576688	NA	NA	NA	NA	NA	NA	NA	2	-22997.0228356641	45998.0459819755	18554.8098692375	0
5	-0.905427170763127	NA	NA	-0.383392110427827	NA	NA	NA	NA	NA	NA	2	-23017.2927993843	46038.5859094161	18595.3497966781	0
1	-0.925149986678754	NA	NA	NA	NA	NA	NA	NA	NA	NA	1	-23048.1635802743	46098.3272640951	18655.0911513571	0
