## Supplemental Table 3 for "CRISPR-Cas is associated with fewer antibiotic resistance genes in bacterial pathogens"

	Estimate	Std. Error	t value	Pr(>|t|)
(Intercept)	3976319.04538972	2180.75835073688	1823.36527293183	0
crisprcas_binomial	52339.6329640129	5938.16700639877	8.81410591982568	1.25478526247467e-18
speciesEFm	-1076635.6267113	3724.6205304587	-289.059145195311	0
speciesEFs	-969363.363416775	4666.12543054561	-207.744814803109	0
speciesFT	-2166164.58863785	5926.46208087937	-365.50720464855	0
speciesMT	384461.545098179	4137.2010749706	92.9279331923482	0
speciesNG	-1831181.37872161	5695.15956903157	-321.532936263803	0
speciesNM	-1835302.35878271	4756.42486654178	-385.857531713119	0
speciesPA	2716511.6112408	3394.94793184476	800.162967378614	0
speciesSA	-1144725.41025122	2533.86297569461	-451.7708420825	0
speciesSE	-1444845.57089425	5338.04758779056	-270.669293806779	0
speciesSP	-2178191.25646225	5276.13645141325	-412.838310100719	0
crisprcas_binomial:speciesEFm	-103033.051642726	20541.7649435792	-5.01578379100925	5.30472118329568e-07
crisprcas_binomial:speciesEFs	-115673.03334825	9402.21344605422	-12.3027448815038	1.01426124539743e-34
crisprcas_binomial:speciesFT	59656.8477834182	36281.9515748537	1.64425686033838	0.100131147722733
crisprcas_binomial:speciesMT	-31855.0397864938	7181.25858224931	-4.43585750626406	9.19549533396465e-06
crisprcas_binomial:speciesNM	-79044.9606572404	8761.08635708593	-9.0222784521818	1.92327719496117e-19
crisprcas_binomial:speciesPA	-165754.469710957	7096.21429647504	-23.3581544730539	7.47486139156576e-120
crisprcas_binomial:speciesSA	-18387.2373331887	18568.8916115861	-0.990217279404872	0.322074019648584
crisprcas_binomial:speciesSE	-65083.9382289858	19154.060304612	-3.39791862372463	0.000679678823209747
crisprcas_binomial:speciesSP	-50740.9578073241	8631.07662080921	-5.87886772838854	4.16409092206998e-09
