## Supplemental Table 4 for "CRISPR-Cas is associated with fewer antibiotic resistance genes in bacterial pathogens"

	Estimate	Std. Error	z value	Pr(>|z|)
(Intercept)	-1.06590153322438	0.102850555070773	-10.3635953397715	3.63053244853766e-25
speciesEFm	-0.589846363891067	0.289760087904633	-2.0356370270194	0.0417868168301996
speciesEFs	1.41885755709446	0.178126190958983	7.96546285223817	1.64606479222482e-15
speciesFT	-3.21323642592102	3.55132076425736	-0.904800393774896	0.365571143029134
speciesMT	2.89473727729102	0.840197178725404	3.44530706670831	0.000570411004800062
speciesNM	0.651478430921848	0.113434809139842	5.74319678290912	9.29056529601424e-09
speciesPA	0.478112146036319	0.142611948468808	3.35253918882465	0.000800739043787082
speciesSA	-4.24765580372725	0.32195185113482	-13.1934504763835	9.57025119504023e-40
speciesSE	-2.17798031583571	0.394498045208394	-5.52089000766833	3.37286872849399e-08
speciesSP	0.674098882915647	0.123941892769051	5.43882998601399	5.3631602060478e-08
n_amr_genes	-0.0848892458532782	0.00988992272484897	-8.58340840621427	9.21026443997848e-18
n_plasmid_replicons	0.0590393014055053	0.130788328580293	0.451411085732014	0.651693294980067
n_ICEs	1.14065038773555	0.0834174604282879	13.6740004056601	1.45188720806382e-42
n_intI1	0.179148649723116	0.0984002707646289	1.82061134924755	0.0686659564064769
speciesEFm:n_amr_genes	-0.195190740466324	0.0509928693210644	-3.82780461396186	0.000129291324227577
speciesEFs:n_amr_genes	0.0177821094534828	0.0181671462925965	0.978805871163672	0.327675908206989
speciesFT:n_amr_genes	0.648245561517186	3.54106980780069	0.183064891883564	0.854747102436715
speciesMT:n_amr_genes	-0.143285637662667	0.278613145787729	-0.514281683506183	0.607055065781222
speciesNM:n_amr_genes	2.24483474248865	0.241140766871618	9.30922950777452	1.28763009633505e-20
speciesPA:n_amr_genes	0.120669300396762	0.0173792878935756	6.94328220671046	3.83093039666905e-12
speciesSA:n_amr_genes	-0.0703346949289813	0.0393381133547536	-1.78795292734805	0.0737836026818294
speciesSE:n_amr_genes	0.189730511610339	0.0378609915853533	5.01123989799932	5.40804444512846e-07
speciesSP:n_amr_genes	0.0379653012749094	0.0764357256172376	0.496695765865112	0.619403608730889
speciesEFm:n_plasmid_replicons	-0.0492675655647177	0.159461987946082	-0.308961190057259	0.757351049259896
speciesEFs:n_plasmid_replicons	-0.195757599790412	0.136472420655321	-1.43441142796773	0.151454888359737
speciesFT:n_plasmid_replicons	-5.90921532922196	72.4634140950998	-0.0815475699429067	0.935006495475775
speciesMT:n_plasmid_replicons	-0.756841793117852	0.410863142189031	-1.84207760541743	0.065463799027739
speciesNM:n_plasmid_replicons	-0.206324897116678	0.947050379389994	-0.217860529499576	0.827537781337896
speciesPA:n_plasmid_replicons	-0.052731401861444	0.158963352126816	-0.331720495044522	0.740100323354935
speciesSA:n_plasmid_replicons	0.3949623306148	0.148130576592126	2.66631197758934	0.00766884902285697
speciesSE:n_plasmid_replicons	-0.128795791625048	0.147295619099145	-0.874403410045448	0.381898600984726
speciesSP:n_plasmid_replicons	-0.129759454337227	0.176940073909023	-0.733352549654441	0.463343431895708
speciesEFm:n_ICEs	-1.13672814339637	0.618149386352465	-1.83892141364711	0.065926745695878
speciesEFs:n_ICEs	-1.54476433010342	0.133703129057873	-11.5536886906721	7.07186789998151e-31
speciesPA:n_ICEs	-0.826337118417497	0.0947307764909966	-8.72300585962192	2.70912250441047e-18
speciesSA:n_ICEs	-0.940132191627379	0.224365556951573	-4.19018054464704	2.78732582924367e-05
speciesPA:n_intI1	-1.17244802476157	0.138671870159307	-8.45483675538991	2.79478073545144e-17
