## Supplemental Table 5 for "CRISPR-Cas is associated with fewer antibiotic resistance genes in bacterial pathogens"

	post.mean	l-95% CI	u-95% CI	eff.samp	pMCMC	species
(Intercept)	1.953480397	1.937989535	1.968421938	399.6958088	5.00E-04	PA
PredictionI-C	0.187851013	0.117293922	0.267115475	517.9952132	5.00E-04	PA
PredictionI-E	-0.159549022	-0.207242745	-0.110042532	373.2677347	5.00E-04	PA
PredictionI-F	-0.092019289	-0.11795526	-0.067428514	451.0520496	5.00E-04	PA
PredictionIV	0.270494579	0.056845983	0.47476095	530.8565091	0.019	PA
(Intercept)	2.345793958	2.320392431	2.367867723	1490.952441	5.00E-04	EFm
PredictionII-A	-0.924130983	-1.100222082	-0.717695585	1221.449496	5.00E-04	EFm
(Intercept)	1.713216556	1.676369946	1.758129175	1261.775639	5.00E-04	EFs
PredictionII-A	-0.285813859	-0.36013401	-0.211723307	1474.899179	5.00E-04	EFs
(Intercept)	2.326087247	2.313652634	2.339584227	1056.353253	5.00E-04	AB
PredictionI-F	-0.168047422	-0.202006497	-0.129952659	1014.241512	5.00E-04	AB
(Intercept)	-1.652492816	-1.839128911	-1.463137693	146.4762135	5.00E-04	SP
PredictionI-C	0.781056504	0.581776898	1.034453259	641.4209635	5.00E-04	SP
PredictionII-A	0.308360946	0.052755547	0.577413562	543.9602115	0.021	SP
(Intercept)	2.058515216	2.03066035	2.087294948	485.2413893	5.00E-04	SE
PredictionIII-A	0.186304317	0.077363027	0.294419741	758.4248116	0.001	SE
