## Supplemental Table 6 for "CRISPR-Cas is associated with fewer antibiotic resistance genes in bacterial pathogens"

	post.mean	l-95% CI	u-95% CI	eff.samp	pMCMC	species
(Intercept)	0.723063746	-0.928327152	2.207717907	560.635322	0.384	PA
total_spacers	0.115111893	-0.010980735	0.227953357	624.8424122	0.063	PA
PredictionI-C	0.902923531	-0.624841967	2.541255392	584.1934502	0.263	PA
PredictionI-E	1.180192501	-0.268698312	2.852885388	566.7382589	0.143	PA
PredictionI-F	1.113722868	-0.414820927	2.706860847	562.2805812	0.167	PA
total_spacers:PredictionI-C	-0.097024273	-0.21346331	0.027096146	622.3617272	0.102	PA
total_spacers:PredictionI-E	-0.119144569	-0.232814576	0.00536149	628.0665178	0.054	PA
total_spacers:PredictionI-F	-0.114467993	-0.22393756	0.015421474	624.5572839	0.063	PA
(Intercept)	1.572617408	1.207243636	1.917377721	752.6971629	5.00E-04	EFm
total_spacers	-0.0186996	-0.067616727	0.025857872	855.0970302	0.426	EFm
(Intercept)	1.459740966	1.323505723	1.596007995	1294.133961	5.00E-04	EFs
total_spacers	-0.002219039	-0.015428858	0.012183849	1369.720768	0.752	EFs
(Intercept)	2.41408229	2.33436534	2.4934831	1214.695152	5.00E-04	AB
total_spacers	-0.004768199	-0.006055722	-0.003628549	1194.203748	5.00E-04	AB
(Intercept)	-1.623492243	-2.179583815	-1.083278199	534.5642946	5.00E-04	SP
total_spacers	0.054797742	-0.051539582	0.155451339	811.3749604	0.302	SP
PredictionI-C	0.353728252	-0.259708229	1.019469018	813.6144657	0.282	SP
total_spacers:PredictionI-C	0.008720727	-0.108686229	0.124365192	837.814855	0.889	SP
