## Supplemental Table 7 for "CRISPR-Cas is associated with fewer antibiotic resistance genes in bacterial pathogens"

	post.mean	l-95% CI	u-95% CI	eff.samp	pMCMC
(Intercept)	2.15999335440829	2.12567366207804	2.19341508070647	943.17694249191	5e-04
MGE_wo_AMR_targeting_spacers	-0.00695230784490548	-0.0104280413725064	-0.00379159019212238	722.707657040469	5e-04
speciesEFm	-0.690123043948169	-0.854754566615156	-0.538997852887405	516.837498771037	5e-04
speciesEFs	-0.625421627885679	-0.681260065233801	-0.570243016321911	728.91525765251	5e-04
speciesPA	-0.255446696845489	-0.30181850741792	-0.206847953424585	846.575174445268	5e-04
speciesSA	-0.167940573878521	-0.288248607001151	-0.0459459765697829	905.33770261726	0.007
speciesSE	0.0293135044135415	-0.0788723932637367	0.132949619524879	1113.82571858498	0.6
speciesSP	-2.9645676113205	-3.02980538154952	-2.90889302057622	95.6199469884348	5e-04
