## Supplemental Table 8 for "CRISPR-Cas is associated with fewer antibiotic resistance genes in bacterial pathogens"

	post.mean	l-95% CI	u-95% CI	eff.samp	pMCMC
(Intercept)	2.17936100722771	2.14250713353977	2.21625516333734	1042.27144725451	5e-04
MGE_w_AMR_targeting_spacers	-0.0367608625059312	-0.0522082947718445	-0.0213443952929993	689.085867880041	5e-04
speciesEFm	-0.713099555266477	-0.869057471732958	-0.553570623014821	573.877556042475	5e-04
speciesEFs	-0.64698655840334	-0.703128535446012	-0.590375095125637	853.017600575933	5e-04
speciesPA	-0.321605072214617	-0.364068799637607	-0.285733173135668	1124.58154170857	5e-04
speciesSA	-0.197446253279224	-0.329881663245033	-0.0734872266330058	909.596642575708	5e-04
speciesSE	0.00654430452364851	-0.110921618441353	0.107441760264919	1128.18353630618	0.921
speciesSP	-2.99610120579265	-3.06800966962692	-2.93782967278094	118.200268971101	5e-04
